# Environmental Optimization Enables Maintenance of Quiescent Hematopoietic Stem Cells Ex Vivo

**DOI:** 10.1101/475905

**Authors:** Hiroshi Kobayashi, Takayuki Morikawa, Ayumi Okinaga, Fumie Hamano, Tomomi Hashidate-Yoshida, Shintaro Watanuki, Daisuke Hishikawa, Hideo Shindou, Fumio Arai, Yasuaki Kabe, Makoto Suematsu, Takao Shimizu, Keiyo Takubo

## Abstract

Hematopoietic stem cells (HSCs) maintain lifelong hematopoiesis by remaining quiescent in the bone marrow niche. Recapitulation of a quiescent state in culture has not been achieved, as cells rapidly proliferate and differentiate in vitro. After exhaustive analysis of different environmental factor combinations and concentrations as a way to mimic physiological conditions, we were able to maintain engraftable quiescent HSCs for 1 month in culture under very low cytokine concentrations, hypoxia, and very high fatty acid levels. Exogenous fatty acids were required likely due to suppression of intrinsic fatty acid synthesis by hypoxia and low cytokine conditions. By contrast, high cytokine concentrations or normoxia induced HSC proliferation and differentiation. Our novel culture system provides a means to evaluate properties of steady state HSCs and test effects of defined factors *in vitro* under near-physiological conditions.
