## Supplementary material for "Environmental Optimization Enables Maintenance of Quiescent Hematopoietic Stem Cells Ex Vivo"

### Sheet: Sheet1
Gene symbol	Forward primer	Reverse primer
Gapdh	aaatggtgaaggtcggtgtg	tgaaggggtcgttgatgg
Scd1	atgtctgacctgaaagccgagaa	gagcaccagagtgtatcgcaagaa
Fasn	tgctgttggaagtcagctatgaa	gatgcctctgaaccactcacac
Acly	acccagacatgcgagtgcag	ccgtccacattcaggataagatttg
Acaca	agtgatggtggcctgctcttg	agcagacggtgagcgcatta
Pmvk	tgacatccagtggtttcaggag	tgacccagtcaaagttcccaaag
Cpt1a	gatcaatcggaccctagacacca	agagcagcaccttcagcgagta
Srebf1	ccgagatgtgcgaactgga	gaagtcactgtcttggttgttgatg
Srebf2	cccactcagaacaccaagcat	tggcagtagctcgctctcgt
Evi1	agtccaatttaattcgccaccaga	tgagatcgaatgtgtcgctgaag
Gata1	cgtcataccactaaggtggctgaa	tgaggacaccagggcagaatc
Sdpr	caaccacttgaaagtgctcatcttc	ggacttgttctcatcagcaagctc
Flt3	tgaagtggatggcacctgagag	tcgacaggaatgccagggtaa
GAPDH	gcaccgtcaaggctgagaac	tggtgaagacgccagtgga
SCD	gctacacttgggagccctgtatg	agacgatgagctcctgctgttatg
FASN	agcacagacgagagcacctttg	ccatgcagctcagcaggtcta
ACLY	atgcagcagccaagatgttca	cactcgcatgtctgggttgttta
ACACA	agtgaggatggcagctctgga	gtgggcagcatgaactggaa
PMVK	tctacacaggcgagcctcaaag	taggtgctggtgtccaggagtc
