## Supplementary material for "Environmental Optimization Enables Maintenance of Quiescent Hematopoietic Stem Cells Ex Vivo"

### Sheet: Sheet1
Gene symbol	Assay ID
Actb	Mm00607939_s1
Angpt1	Mm00456503_m1
Aurka	Mm01248177_m1
Bmi1	Mm00776122_gH
Bmpr1a	Mm00477650_m1
Cd34	Mm00519283_m1
Cd48	Mm00455932_m1
Cxcr4	Mm01292123_m1
F2r	Mm00438851_m1
Csf1r	Mm00432689_m1
Csf3r	Mm00432735_m1
Ccnd1	Mm03053889_s1
Ccnd2	Mm00438070_m1
Ccnd3	Mm01612362_m1
Ccne1	Mm01266311_m1
Ccne1	Mm00432367_m1
Ccne2	Mm00438077_m1
Cdk4	Mm00726334_s1
Cdk6	Mm00438163_m1
Cdkn1a	Mm00432448_m1
Cdkn1b	Mm00438167_g1
Cdkn1c	Mm00438170_m1
Cdkn2a	Mm00494449_m1
Cdkn2b	Mm00483241_m1
Cdkn2c	Mm00483243_m1
Cdkn2d	Mm00486943_m1
Egr1	Mm00656724_m1
Evi1	Mm00514814_m1
Eng	Mm00468256_m1
Tek	Mm01256892_m1
Epor	Mm00833882_m1
Tel/Etv6	Mm00468390_m1
Fbxw7	Mm00504445_m1
Flt3	Mm00438996_m1
Foxo1	Mm00490672_m1
Foxo3	Mm01185722_m1
Foxo4	Mm00840140_g1
Gata1	Mm00484678_m1
Gata2	Mm00492300_m1
Gapdh	Mm99999915_g1
Gfi1	Mm00515853_m1
Hes1	Mm01342805_m1
Hoxb4	Mm00657964_m1
Hprt1	Mm00446968_m1
Hif1a	Mm00468878_m1
Itga2	Mm00434371_m1
Itga2b (Cd41)	Mm00439768_m1
Itga4	Mm00439770_m1
Irf8	Mm00492567_m1
Kit	Mm00445212_m1
Myb	Mm00501741_m1
Myc	Mm00487803_m1
Mpl	Mm00440310_m1
Ndn	Mm02524479_s1
Pax5	Mm00435501_m1
Pou5f1	Mm00658129_gH
Prdm16	Mm00712556_m1
Pbx1	Mm01701537_m1
Pml	Mm00476974_m1
Procr (Epcr)	Mm00440992_m1
Runx1	Mm01213405_m1
Selp	Mm00441295_m1
Sdpr	Mm00507087_m1
Sfpi1 (PU.1)	Mm00488140_m1
Slamf1 #1	Mm00443316_m1
Tal1	Mm00441665_m1
Mycn	Mm00627179_m1
Vwf	Mm00550376_m1
Ptprc (Cd45)	Mm01293575_m1
Itga6	Mm00434375_m1
Cd9	Mm00514275_g1
Cd248	Mm00547485_s1
Ly6a (Sca-1)	Mm00726565_s1
Erg	Mm01214244_m1
Gpr56	Mm00817704_m1
Ets1	Mm01175819_m1
Il7r	Mm00434295_m1
Vldlr	Mm00443298_m1
Msi2	Mm01304232_m1
Fgd5	Mm00554954_m1
Lmo2	Mm01281680_m1
Cebpa	Mm00514283_s1
Ikzf1	Mm01187877_m1
Ctnnal1	Mm00490001_m1
Srebf1	Mm00550338_m1
Srebf2	Mm01306292_m1
Scd1	Mm00772290_m1
Pmvk	Mm01212763_m1
Fasn	Mm00662319_m1
Acaca	Mm01304257_m1
Acly	Mm01302282_m1
Cpt1a	Mm01231183_m1
Cpt2	Mm00487205_m1
Acox1	Mm01246834_m1
Acadm	Mm01323360_g1
Hadh	Mm00492535_m1
